# Generation and application of human pluripotent stem cells derived peri-nervoids

**DOI:** 10.64898/2026.09.14.750880

**Authors:** Yanjun Guan, Ruichao He, Ziyue Xiang, Yiben Ouyang, Haolin Liu, Shengfang Zhang, Xinyao Liu, Chang Liu, Zhixin Wang, Yu Wang, Shanlin Chen

## Abstract

Autologous nerve grafts remain the gold standard for peripheral nerve repair, but donor scarcity, donor-site morbidity and incomplete functional recovery limit their use. Schwann cells (SCs) drive autograft-mediated regeneration, yet their limited availability and expansion impede SC-based therapies. Here, we generated human pluripotent stem cell-derived SCs, motor neuron-enriched spinal cord organoids and nociceptive sensory neuron-enriched dorsal root ganglion organoids, and assembled them into a nerve-like construct termed the Peri-nervoid. Single-cell RNA sequencing revealed context-dependent SC plasticity: axonal co-culture promoted myelination, whereas axonal transection induced a repair phenotype resembling SC dedifferentiation during Wallerian degeneration. Following transplantation into 7-mm sciatic nerve defects in NSG mice, human SCs survived and remyelinated regenerating host axons. No abnormal proliferation, systemic toxicity or major-organ histopathology was detected. These findings position the Peri-nervoid as a scalable, developmentally inspired platform for developing engineered grafts for peripheral nerve repair.
