## Supplementary material for "Generation and application of human pluripotent stem cells derived peri-nervoids": Table 2

### Sheet: hiPS cell lines
	TABLE 2 hiPS cell lines used in various experiments
	Figure Line	ESC-H9	iPSC-1
	Figure 1B	SCO from 1 diff.
	Figure 1C	SCO from 1 diff.	SCO from 2 diff.
	Figure 1D–E		SCO from 1 diff.
	Figure 2B		DRGO from 1 diff.
	Figure 2C	DRGO from 1 diff.	DRGO from 2 diff.
	Figure 2D-F	DRGO from 1 diff.
	Figure 3B	SCs from 1 diff.
	Figure 3C	SCs from 1 diff.	SCs from 2 diff.
	Figure 3E-G	SCs from 1 diff.
	Figure 4B-D		PNOs assembly from 1 diff.
	Figure 4E		SCO/DRGOs/SCs from 1 diff.
	Figure 4F-J		PNOs assembly from 1 diff.
	Figure 5-8		PNOs assembly from 1 diff.
	Figure S1-S7		PNOs assembly from 1 diff.
	Abbreviations: spinal cord organoids (SCOs) , dorsal root ganglion organoids (DRGOs) , schwann cells (SCs), differentiation experiment (diff.)
