## Supplementary material for "Generation and application of human pluripotent stem cells derived peri-nervoids": Table 3

### Sheet: Antibodies
	TABLE 3 List of antibodies used for immunocytochemistry
	Antibody	Species	Dilution	Company (Catalogue number)
	BRN3a	Mo	1:200	Millipore (MAB1585)
	FOXP1	Rb	1:500	Invitrogen (PA5-52006)
	Human Nuclear Antigen (HNA)	Mo	1:200	Abcam (ab191181)
	Ki67	Rb	1:250	Abcam (ab16667)
	LIM1	Rb	1:1,000	Invitrogen (PA5-106827)
	MBP	Rb	1:400	Cell Signaling Technology (78896)
	NF200	Mo	1:500	Sigma-Aldrich (N0142)
	NF-H	Ch	1:2,000	Invitrogen (PA1-10002)
	NGFR	Rb	1:100	Abcam (ab52987)
	Peripherin	Rb	1:200	Millipore (AB1530)
	PVALB	Rb	1:300	Invitrogen (PA1-933)
	RUNX3	Mo	1:500	Invitrogen (MA5-17169)
	S100β	Rb	1:250	Abcam (ab52642)
	SOX10	Rb	1:250	Abcam (ab227680)
	SOX10	Mo	1:50	R&D system (mab2864)
	TUJ1	Mo	1:2,000	Abcam (ab78078)
