## Supplementary material for "Generation and application of human pluripotent stem cells derived peri-nervoids": Table 4

### Sheet: Primers
	TABLE 4 List of genes and sequences of primers used for RT-qPCR
	Gene	Forward primer	Reverse primer
	EGR2	TTCCTATCCATCCCCCAAGC	CCCCAGGGTAAAGTTACGGAT
	ERBB2	GCTGGCTCCGATGTATTTGAT	CATCTGGCTGGTTCACATATTCAG
	GAP43	AGTCCTTATTCACTTGGCTTCTTG	GTGGTGCCTTCTCCCTTCTTC
	GAPDH	CCATGTTCGTCATGGGTGTGA	CATGGACTGTGGTCATGAGT
	GDNF	AGTTATGGGATGTCGTGGCTGT	CTCTGGCATATTTGAGTCACTGCT
	GFAP	GCACTCAATGCTGGCTTCAA	CGCCTTGTTTTGCTGTTCCA
	GFRA2	GGGCTCTTATGCTGGCATGAT	AGTCCCTGAGGAACTTCTCAC
	GPR126	GGACCCTCTGTCAAGATGGAAT	CATTCTGCCACCTTGCTCTGT
	L1CAM	CCAGAACGGCAACCTCTACTTT	GGGTTCCTTCTGAATGATGGTC
	MPZ	GGTCGTTCTGGGAGCTGTGAT	CTTCTTCTCACTGACAGCTTTGGT
	NCAM	AGATGTCCGATTCATAGTCCTGTCC	GAATGTCCTTGAAGTTGATCTCCC
	NGF	ACCACGACTCACACCTTTGT	GGTCAGGCTCTTCTCACAGC
	NGN1	GCTCTCTGACCCCAGTAGC	GCGTTGTGTGGAGCAAGTC
	NGN2	AGGAAGAGGACGTGTTAGTGC	GCAATCGTGTACCAGACCCAG
	NKX6-1	ACGAGACCCACTTTTTCC	CCCAACGAATAGGCCAAACG
	NRG1	AGTCCTTCGGTGTGAAACCAG	TGCGAAGTTCTGACTTCCCTG
	NT3	TTGCCACGATCTTACAGGTGAA	TCCTTAACGTCCACCATCTGCT
	OLIG2	GGACAAGCTAGGAGGCAGTG	ATGGCGATGTTGAGGTCGTG
	PAX6	TCTTTGCTTGGGAAATCCG	CTGCCCGTTCAACATCCTTAG
	PMP22	TCTTCCAAATTCTTGCTGGTCT	ATAGATGACACCGCTGAGAAGG
	S100β	TGGCCCTCATCGACGTTTTC	ATGTTCAAAGAACTCGTGGCA
	SOX1	AACCAGGACCGGGTCAAAC	CCTCGGACATGACCTTCCACT
	SOX10	CCTCACAGATCGCCTACACC	CATATAGGAGAAGGCCGAGTAGA
	SOX2	CAAGCTCCTTCAACTGGTTCTGT	CTTAGAATGATGCAAGCCAGGTC
	vGLUT2	GGGAGACAATCGAGCTGACG	TGCAGCGGATACCGAAGGA
